# Species specificity and intraspecific variation in the chemical profiles of *Heliconius* butterflies across a large geographic range

**DOI:** 10.1101/573469

**Authors:** Kathy Darragh, Gabriela Montejo-Kovacevich, Krzysztof M. Kozak, Colin R. Morrison, Clarisse M. E. Figueiredo, Jonathan S. Ready, Camilo Salazar, Mauricio Linares, Kelsey J. R. P. Byers, Richard M. Merrill, W. Owen McMillan, Stefan Schulz, Chris D. Jiggins

**Author notes:** Corresponding author Kathy Darragh, Department of Zoology, Downing Street, Cambridge, CB23EJ.

## Abstract

In many animals, mate choice is important for the maintenance of reproductive isolation between species. Traits important for mate choice and behavioural isolation are predicted to be under strong stabilising selection within species, however such traits can also exhibit variation at the population level driven by neutral and adaptive evolutionary processes. Here, we describe patterns of divergence among androconial and genital chemical profiles at inter- and intra-specific levels in mimetic *Heliconius* butterflies. Most variation in chemical bouquets was found between species, but there were also quantitative differences at the population level. We found a strong correlation between interspecific chemical and genetic divergence, however, this correlation varied in intraspecific comparisons. We identified ‘indicator’ compounds characteristic of particular species that included known biologically active compounds, suggesting an approach for identification of candidate compounds for future behavioural studies in novel systems. Overall, the strong signal of species identity suggests a role for these compounds in species recognition, but with additional potentially neutral variation at the population level.
