## Supplementary Table 6 for "Species specificity and intraspecific variation in the chemical profiles of *Heliconius* butterflies across a large geographic range"

### Sheet: allsppgenitalmeans
Compound	Retention index	Species
		H. cydno	H. eleuchia	H. elevatus	H. erato	H. melpomene	H. sapho	H. timareta
Benzaldehyde	961	2.2953	0	0	0.539902	0	0	4.32584
β-Myrcene	990	0	0	5.95744	0	9.322	0	0
Unknown	1018	0	0	0.432648	0.327577	0.378782	589.073	0
Limonene	1024	0	0	0	3.95073	0.0192589	0	0
(Z)-β-Ocimene	1030	5.20948	21.5489	30.7065	54.2486	47.6052	13.0134	0
Phenylacetaldehyde	1036	0.805161	0	0	0.853339	0	0	0.263138
(E)-β-Ocimene	1054	4.29826	232.691	16663.3	2556.24	22841.1	26.964	47.3244
Unknown	1076	0	0	0	145.112	0	0	0
o-Guaiacol	1090	1.95197	0.132234	0	0.129992	0.154041	0	0
Nonanal	1099	0	0	0	0.246136	0.130094	0	0.618179
Phenylethanol	1109	0.0215436	0	0	2.92213	0	0	0
(3E,5E)-2,6-Dimethyl-1,3,5,7-octatetraene	1120	0	0	6.88854	0.719905	3.52515	0	0
Alloocimene	1129	0	0	4.03028	0.131687	14.9991	0	0
Benzyl cyanide	1139	2078.02	0	0	210.304	0	0	518.808
(4E,6Z)-2,6-Dimethyl-2,4,6-octatriene	1140	0	0	0	0.0175807	8.36285	0	0
Pentyl/isopentyl 3-methylbutyrate & other unknown	1145	0	0	0	0.537703	0	0	0
Benzyl acetate	1165	0	0	0	0.367213	0	0.315683	0
2-sec-Butyl-3-methoxypyrazine	1174	18.3929	0	0	0	6.29498	0	235.013
Unknown	1174	0	0	1.6906	10.3771	0.106034	0	0
Naphthalene	1175	0.933459	3.39242	9.75122	4.10015	5.46163	1.35131	0
2-Methoxy-3-isobutylpyrazine	1181	32.9918	0	0	0	4.09439	0	0
Unknown	1184	2.40171	0	0.844758	0	3.26233	6.87374	0
Unknown	1185	0.748777	0	10.0532	0	5.74219	0	0
Unknown ester	1188	0	0	0	4.65193	0.090286	1.28673	0
Methyl salicylate	1189	1.01168	1.7394	5.89657	1.51611	0.332328	3.60206	0.0948924
Unknown	1198	0	0	71.2682	0.337875	2.13348	0	0
β-Cyclocitral	1217	0	0	0	8.0391	0.18415	0	0
(Z)-3-Hexenyl isobutyrate	1237	459.585	8.8803	0	84.0974	0.177565	219.318	0
Hexyl-3-methyl butyrate	1241	1501.33	0	0	138.189	0.243882	0.236821	0
Phenylacetaldhyde oxime	1261	2.81384	0	0	1.7397	0	0	0.22919
Unknown	1265	0	40.6545	0	0.0452383	0	11.3188	0
Unknown	1271	4.29497	0	0	1.06867	0	0	0
3-Undecanone	1275	0	0	0	5212.91	1.08135	0	0
1-Tridecene	1286	0	0	0	38.8532	0	0	0
Dihydroedulan II	1290	58.673	37.6921	27.0724	48.5347	62.8222	70.7904	13.3806
Unknown aromatic	1299	15.9452	0	0	590.011	0.0641851	0	0
Unknown	1312	2.81031	0	0	62.1595	0.0449957	6.18559	0
Hexyl 3-methyl-2-butenoate	1321	8.63918	0	0	7.16758	0	0	0
Unknown	1324	0	0	0	0.675936	0	2.11353	0
Unknown	1337	0	0	0	11.2511	0	0	0
Unknown	1358	10.2027	0	0	0	0	0	0
Unknown	1361	0	60.3205	0	0.103662	0	25.763	0
Unknown	1372	0	5.90045	0	0.0198555	0	4.08057	0
α-Copaene	1373	1.99906	0.640993	0	0.923897	1.0349	0	0.940939
(Z)-3-Hexenyl hexanoate	1381	129.177	24.309	0	0	0.103037	0.377745	0
Unknown alkene	1382	0	0	0	1.06908	0.00761374	0	0
(Z)-3-Hexyl hexanoate (branched?)	1386	542.381	884.687	0	0	0	197.879	0
Hexyl hexanoate	1386	804.849	1.39465	0	0.0520571	0.0132301	0	0
Unknown	1390	8.56275	6.41846	0	2.1225	4.846	0	37.0477
Hexyl hexenoate	1390	1644.7	6.00455	0	0	0	0	0
Unknown ester	1392	0	0	0	18.5109	0	0	0
Unknown	1393	0	112.69	0	1.65524	0.41561	41.6849	0
Unknown	1396	1419.45	736.734	418.499	236.943	452.034	0	1674.3
Unknown	1402	0	17.4898	0	0.161751	0	8.1724	0
Unknown	1413	0	0	0	0	0	6.98128	0
Unknown	1415	0	27.8025	0	1.13191	0	16.0076	0
β-Caryophyllene	1417	4.87186	27.3253	0	5.33616	3.80762	1.34334	0
Unknown	1423	13.2681	0	0	0	0	0	0
Unknown	1424	0	0	0	6.39147	0	0	0
β-Copaene	1427	0.287786	0	0	1.41573	0.350469	0	0
Unknown terpene	1427	0	0	0	0.789635	0	1.06669	0
Unknown aromatic	1433	27.9571	24.207	0	9.71713	18.4642	0	97.325
Hexyl (E)-2-hexenoate	1436	40.3998	0	0	0.0338496	0	0	0
7,8-Dihydro-β-ionone	1436	0	867.123	0	110.164	24.314	729.23	0
Unknown monoterpene	1438	151.662	0	0	0	0	0	0
Unknown	1442	0.306192	0	0	2.9534	0	0	0
Unknown	1444	0	27.0278	0	2.22557	0.3095	8.16152	0
Unknown	1445	36.3383	0	0	0.0243131	0	0	0
6,10-Dimethyl-5,9-undecadien-2-one	1449	0	0	0	5.79065	0	0	0
Alloramadendrene	1458	0	0	0	1.53155	0.319396	0	0
11-Dodecanolide	1466	0.900039	0	0	0	15.0854	0	0
Unknown	1468	0	7.5264	0	0	0	0.133243	0
Unknown	1469	23.4177	0	0.438273	0	0	0	0
Unknown	1470	34.3694	0	0	0.430236	0.293448	0	0
Unknown	1475	3.50105	0	0	0	0	0	0
Unknown	1478	7.87505	0	0	0	0	0	0
Unknown hexenyl ester	1480	0	279.443	0	0	0	11.2736	0
Germacrene	1486	4.0146	1.79244	0.197666	20.3292	6.4026	0.870496	0
Unknown	1488	0.155267	0	0	1.57562	0	0	0
Valencene	1492	2.5823	0	0	2.06427	0	0	0
5-Decanolide	1493	59.2603	0	0	0	0	0	0
Pentadecane	1500	0	0	2.2223	1.7701	0.671295	0	0
(E,E)-α-Farnesene	1511	19.5214	0	36.6329	47.0779	5.36585	0	0
12-Dodecanolide	1515	10.1219	0	0	0	85.2671	0	0.474865
δ-Cadinene	1522	4.33051	1.64319	0.295341	10.7329	1.11451	0	0.551778
Unknown	1522	0	0	0	0	0.531547	0	0.923744
Homovanillyl alcohol	1523	0	0	0.143091	0.0624437	1.3251	0	2.86052
Dihydroactinidiolide	1532	0	0	0	0.304191	0	0	0
Unknown	1535	0	20.6896	0	0	0	0.56884	0
Calcorene	1540	0	0	0.258346	0.0626846	0.0592951	0	0
Mellein	1540	0	0.607843	0	170.432	0.0196639	0	0
Unknown	1543	0.42506	0.141648	0.0914785	0.0136305	0.0246064	0	1.3397
(E)-Nerolidol	1563	0.859445	24.2056	0.510788	5.89117	0.275698	0	0
Unknown	1565	0	0	0	45.2791	0	0	0
Ester hexanoate	1566	14.5701	0	0	0	0.0613002	0	0
(Z)-3-Hexenyl benzoate	1571	6.34473	2.32436	0	0.0580248	0	0.312467	0
Unknown	1573	91.1892	0	0	0	0	0	0
Unknown	1576	3.31349	0	0	0	0	0	0
Unknown	1581	0	0	0	0	0.0837101	0	14.6312
Unknown alkene	1581	0.745121	0	0	0.725082	0	0	0
Unknown	1583	31.6147	0	0	0	0	0	0
Hexadecane	1600	0	0	5.43292	2.94089	1.30325	0	0
Unknown	1607	0	0	0	0	4.17019	0	0
1-epi-Cubenol	1608	0	0	0	0.57282	0.0056802	0	0
Unknown	1621	0	0	0	17.2666	0	0	0
Unknown	1625	2.54005	5.39201	0	0	0	0	0
Unknown	1630	24.7088	0	0	0	0	0	0
Unknown	1632	4.56424	0	0	0	0	0	0
Unknown	1636	1.01409	0	4.74063	0	3.85383	0	0
Unknown	1639	0	0	2.68786	1.01386	0.613886	0	0
Unknown	1643	3.59339	0	0	0	0	0	0
δ-Cadinol	1644	0.359574	0.367557	0	23.229	0.143337	0	0
Unknown	1646	0	0	0	0	16.0309	0	0
α-Cadinol	1652	0	0	0	2.21311	0	0	0
Unknown	1656	0.34403	0.677878	6.80371	1.44584	0.832062	0.990476	0
Unknown	1661	0	8.50766	0	0	0	1.21525	0
Heptadecene	1679	0	0	1.24961	1.02491	0.205288	0	0
Pentadecanolide	1691	0	412.118	0	0.247912	0	211.714	0
Heptadecane	1700	0	0	2.18471	1.02827	0.325122	0	0
Unknown1	1704	0	0	0	0	16.0316	0	0
Unknown2	1704	0	0	0	0.941547	0	0	0
Unknown macrolide	1714	0	0	0	23.7685	0	0	0
14-Tetradecanolide	1733	67.7867	0	12.2779	0	157.475	0	20.8275
Unknown	1750	0.955673	0	0	1048.23	0.0140522	0	0
Unknown hydrocarbon	1750	0.923937	0.988158	4.21656	14.9317	1.85028	1.0808	1.29411
Unknown	1754	9.35812	0	0	0	0	0	0
Tetradecanoic acid	1755	0.134792	0	0	32.143	0	0	0
Ethyl benzoate	1762	0.325588	0	0.377201	0.494839	0.475747	0	0.371685
Unknown ester	1765	39.5196	0	0	0	0	0	0
Unknown	1769	0.646186	0	0	1.57097	0	0	0
Unknown	1771	0	5.10964	0	0	0	0	0
Unknown hexenyl or cyclo pentyl ester	1775	797.536	4.61365	0	0	2.74636	0	78.4426
Unknown macrolide	1777	264.346	0	0	0	0	0	1.84813
Unknown	1787	0	0	0	2.57773	0	0	0
Octadecane	1800	0	0	2.34273	0.747772	0.452471	0	0
Unknown	1802	0	0	0	1.15693	0	0	0
Hexadecadienolide-15-olide	1807	0	0	0	28.7323	0	0	0
Unknown	1817	0.25362	6.32771	0	0	0	0	0.502622
Hexadecen-11-olide	1828	108.755	0	0	0	0	0	7.50419
Unknown	1833	0	0	0	8.78873	0	0	0
Hexadecenolide	1835	0	0	0	0	0.209656	0	1.49358
Neophytadiene	1836	0	315.812	0	0.12626	0	21.2731	0
Hexadecenolide	1845	100.433	0	0	0	0	0	0
Unknown	1846	29.4484	10.0485	0.482541	3.94451	9.69715	36.1666	1.66427
15-Hexadecanolide	1853	17.1743	0	0.287873	0.0516113	4.48217	0	10.2873
Hexanyl ester	1853	0	1489.91	0	0	0.253121	149.997	0
Hexadecenolide	1854	24.2935	0	0	0	0	0	0.195159
Unknown	1856	21.3507	0	0	0	1.39817	0	5.1593
Unknown	1860	6.31268	0	0	0	2.12975	0	13.1434
Hexadecenolide	1861	441.069	0	7.61152	0	3.61205	0	63.4673
Neophytadiene	1861	0	74.6097	0	0	0	4.332	0
Benzyl salicylate	1870	1.36264	6106.41	23.3721	34.6923	17.9509	3322	0
Nonadecene	1877	1.0828	0	1.3753	0.843516	0.12985	0	0
Unknown macrolide	1878	0	54.8415	0	0	0	1.0827	0
Neophytadiene	1878	0	117.303	0	0	0	7.71847	0
1-Hexadecanol	1884	0	0	0	11.2893	0.210607	0	0
Hexadecatrienolide	1884	11.3299	0	0	0	0	0	1.05752
9,11-Hexadecadien-11-olide	1893	115.506	0	0	0	0	0	2.63229
Nonadecane	1900	51.0749	0	25.4801	0.302014	10.2761	0	28.87
Unknown	1901	1.4653	0	4.27627	1.66627	0.00914847	0	2.9184
Unknown sesquiterpene	1902	0	0	39.7429	0	12.5378	0	0
Unknown	1907	0	0	0	18.4534	0	0	0
Unknown	1915	0	0	2.92484	1.86037	0.65967	0	0
16-Hexadecanolide	1936	277.886	19.7089	0	0	0.557751	50.6723	119.277
Hexadecen-16-olide	1937	8.01886	1.0602	0	0	0.504116	0	2.24079
Hexyl dodecanoate	1960	0	0	0	28.0485	0	0	0
Hexadecanoic acid	1960	14.5678	2.09398	0	30.031	6.43968	0	2.22177
Unknown hydrocarbon	1962	0.139209	0	0.859709	0.230085	0.405235	0	0.155929
Unknown	1968	0.172444	0	4.1077	1.04049	4.13752	0	2.49125
Unknown	1970	0	0	0	110.507	0.0859605	0	0
Brassicalactone	1971	131.029	0	7.16649	0	0.124292	0	147.587
Unknown	1977	0	0	0	4.40987	0.0248145	0	0
Octadecatrienolide	1987	21.3798	0	0	0	0	0	15.0747
Icosane	2000	25.9784	0	25.9108	0.0237972	36.6249	0	41.6151
Octadecen-11-olide	2008	183.486	0	0	0	0	0	57.349
Unknown	2017	0	0	0	101.743	0	0	0
Octadecadienolide	2019	119.8	18.571	4.53164	0	90.167	0	738.77
Isopropyl palmitate	2020	34.9457	0	0	0.0581303	0	0	62.1206
Octadecadienolide	2033	45.1354	1.92625	0	0	12.42	1.93621	1318.41
Unknown pentyl ester	2033	0	0	0	226.388	0	0	0
(Z)-9-Octadecen-11-olide	2038	8513.77	0	99.6913	0	0.74181	0	3257.65
2-Phenylethyl decanoate	2038	0.333055	0	0	10.7485	0	0	0
(Z)-9-Octadecen-13-olide	2044	5137.74	0	53.0909	0	56.8432	0	5916.34
Octadecanoic acid ester	2045	105.187	0	0	0	8.67153	0	39.5379
Unknown macrolide	2048	15.613	0	7.30362	0	12.895	0	93.8368
12-Octadecanolide	2055	119.917	0	0	0	0	0	12.0582
Unknown	2055	0	0	0	5.68278	0	0	0
(Z9,E11,Z15)-9,11,15- Octadecatrien-13-olide	2061	2354.9	0	0	0	0.408915	0	614.237
Unknown	2062	107.292	0	0	0	0	0	0
(E)-Octadec-9-en-12-olide	2065	429.441	0	0	0	0	0	98.0862
(Z9,E11)- 9,11-Octadecadien -13-olide	2065	22006.7	0.625579	8.26204	0	0.959108	0	1063.22
Henicosene	2068	12.3589	4.66174	1313.29	6.98283	65.7201	0	7.26302
Henicosene	2072	110.061	0	2430.3	53.9547	149.324	9.6112	100.882
Henicosene	2086	3.91916	14.0481	19.4493	3.02534	24.4502	0	8.52755
Unknown	2093	0	0	0	6.63375	0	0	0
Octadecadienolide	2095	786.474	0	0	0	0	0	7.97313
Henicosane	2100	1925.11	0	2265.48	19.3895	3803.86	0	4272.72
Unknown terpene ester	2120	0	0	0	52.6802	0	0	0
9-Octadecen-18-olide	2123	1114.19	10.9741	48.2031	0.0644078	25.8628	18.2293	1703.38
18-Octadecanolide	2135	532.014	3.2495	0	52.5736	12.3542	0	217.044
Unknown terpene ester	2139	0	0	0	714.11	0	0	0
Unknown	2144	24.1041	0	0	0	0.0350465	0	32.4144
Unknown terpene ester	2150	0	0	0	2490.83	0.468426	0	0
Unknown amide	2157	0.054258	0	0	1.93965	0.279368	0	1.02863
Ethyl oleate	2159	6.31874	0	103.743	0	74.1505	0	656.14
Unknown	2160	0.158865	0	0	18.628	0.697523	0	0
Octadecanoic acid	2161	5.98178	0	0	1.56501	1.78256	0	2.31459
Unknown	2166	0.161975	0	0	246.288	0.29293	0	0
Unknown	2168	0	0	0	56.4764	0.0476751	0	27.5977
Isopentyl octadecadienoate	2177	24.3498	0	55.5738	0	6.99206	0	44.0346
Octadecadienolide	2178	416.326	0	0	0	0.714565	0	416.416
Butyl hexadecanoate	2186	0	0	0	1.51785	48.3198	0	395.488
Isopropyl oleate	2188	6455.01	0	536.826	0	247.131	0	9353.76
Docosane	2200	0.466945	0	15.5023	1.89328	42.6325	0	13.0746
Unknown diterpene	2205	0	0	0	326.232	0	0	0
Unknown macrolide	2210	46.306	0	0	0	0	0	30.6644
Icosen-13-olide	2218	715.913	0	1.3767	0	0	0	76.4662
Icosanal	2219	43.0055	1.3072	12.3766	12.6819	5.64778	0	14.3224
Isopropyl octadecanoate	2224	242.191	0	2.51561	0	0.798547	0	187.789
Unknown	2229	0	0	0	2.16134	0	0	0
Unknown	2238	105.247	0	0	0	2.49841	0	178.839
Isopropyl octadecadienolate	2241	2165.26	0	9.06076	0	0	0	1339.28
2-Phenylethyl dodecanoate	2243	0	0	0	335.571	0	0	0
Unknown	2245	0	0	0	0	5.8784	0	156
Icosadien-15-olide	2250	312.242	0	0	0	0	0	5.33089
Isoprenyl palmitate	2254	0.553415	0	0	5.46886	0.626216	0	0
Icosenol	2255	0	0	732.364	0.111166	4.68075	0	0
Unknown	2258	0	0	0	5.14194	0	0	0
13-Icosanolide	2259	67.7137	0	0	0	0	0	100.043
Isopropyl 9,12-octadecadienoate	2263	673.307	0	0	0	0	0	101.384
Unknown	2263	0	0	0	0	0	0	747.204
Tricosene	2270	383.954	2.21945	898.751	21.4737	152.965	7.71332	64.874
Tricosene	2275	387.497	30.9201	3461.39	223.409	268.814	36.7225	247.599
Unknown	2279	0	0	0	106.046	0	0	0
Unknown	2280	0	0	0	3.02816	0	0	0
Isopentyl ester	2285	0	0	34.4859	0	5.54372	0	1.70635
Isobutyl oleate	2287	67.8353	0	843.451	0	231.519	0	147.861
Unknown	2290	3.66629	0.6622	4.1395	0.0738766	0.989974	29.3711	1.56236
Unknown	2297	0	0	0	26.1891	0	0	0
Tricosane	2300	110.627	4.50413	125.943	56.2999	355.853	0.410547	229.22
Unknown	2305	47.5521	0	43.1702	0	77.5233	0	453.186
Unknown terpene ester	2310	0	0	0	13314	6.20007	0	0.905802
Unknown	2320	66.7714	0	0	0	0	0	0
Unknown	2320	0	0	0	29.157	0	0	0
Unknown	2324	0	0	0	278.454	0	0	0
Unknown	2325	60.0578	0	1.1628	0	0.485429	0	36.5682
Unknown	2329	0	0	0	37.5443	0	0	0
20-Icosanolide	2330	264.598	0	0	0	3.32239	0	333.615
Unknown	2336	0	0	0	13.0595	0	0	0
Unknown amide	2347	28.5394	0.313499	53.1396	110.069	28.2745	8.05498	87.4097
Docosadienolide	2347	33.4099	0	0	0	0.13538	0	25.9538
Unknown	2349	0	0	0	7.6622	0	0	0
Hexyl hexadecenoate	2351	36.262	0	0	0.466833	0.95929	0	0
Hexyl hexadecenoate	2353	66.9049	5.49308	0	14.1378	8.16014	0	0
Butyl octadecadienoate	2355	14.1251	0	6.37976	0	51.7785	0	130.868
Unknown	2360	18.0142	0	0	0	0	0	23.0623
Butyl oleate	2361	0	0	74.7177	18.1112	1176.37	0	14387.7
Unknown sesterterpene hydrocarbon	2370	0	0	0	463.944	0	0	0
Unknown	2373	0	0	0	1.12321	0	0	0
(Z)-3-Hexenyl hexadecanoate	2379	253.154	39.685	1.09691	163.004	119.557	1.5517	50.9895
Butyl octadecanoate	2386	0	0	0	0.129207	29.3048	0	233.435
Unknown	2387	0	0	0	82.8903	0	0	0
Unknown macrolide	2392	115.238	0	1.91227	0	0	0	3.726
Unknown	2396	0	0	0	0	0.671235	0	2287.35
Unknown	2398	0	0	0	27.1105	0	0	0
Tetracosane	2400	0.249037	0	14.7287	12.9943	10.0424	0	0.80652
Icosyl acetate	2408	0	0	0	53.3427	0	0	0
2-Phenylethyl tetradecenoate	2415	0	0	0	7.07133	0	0	0
Unknown	2418	80.0624	0	0	39.3236	2.5871	0	236.972
19-Methylicosyl acetate	2422	73.8047	0.45832	5.47025	5.31175	9.16201	0	0
Unknown sesterterpene hydrocarbon	2427	0	0	0	195.856	0	0	0
Unknown	2432	0	0	0	3.35498	0	0	0
Unknown terpene ester	2435	0	0	0	1458.48	0	0	0
Isoprenyl octadec-11-enoate	2436	10.9017	0	5.21549	36.1076	12.5902	0	16.403
Unknown	2451	0	0	0	871.502	0	0	0
Unknown	2453	56.7763	0	0	0	0	0	25.5066
Docosenolide	2455	27.8871	0	0	0	0	0	61.6374
Unknown	2455	9.17604	0	0	0.161071	5.34577	0	11.349
Unknown	2458	0	0	0	15.5289	0	0	0
(Z)-13-Docosen-1-ol	2460	74.4352	4.12381	1423.15	2.06463	66.8109	0	46.9842
Unknown	2460	0	0	0	13.9955	2.33829	0	0
Unknown	2465	8.67022	1.07169	0	0	1.9076	0	6.27467
Unknown	2467	12.4632	0	3.47057	0	0.713423	12.6256	0
Unknown	2472	66.4294	0	47.0828	29.7307	224.336	0	431.208
Icosenolide	2475	59.9489	0	0	0	0	0	105.641
Unknown	2487	0	0	0	375.557	0	0	0
1-Docosanol	2490	1606.6	26.1424	2019.66	333.963	864.968	26.4926	817.088
Unknown	2490	0	0	0	15.9606	0	0	0
Unknown terpene ester	2494	0	0	0	1352.1	0	0	0
Pentacosane	2500	32.2603	67.6211	89.8561	127.987	128.424	9.12252	115.214
Unknown	2503	0	0	0	4.98203	0	0	0
Unknown aromatic ester	2511	0	0	0	128.44	0	0	0
Unknown	2523	0	0	0	237.751	0	0	0
11-Methylpentacosane	2532	0	0.919238	281.904	0	42.1827	0	10.2252
Hexyl octadecadienoate	2544	0	0	0	0	0	0	110.644
Hexyl octadecanoate	2550	50.6226	182.266	1.09861	55.2323	97.1937	29.2626	40.2463
Docosen-22-olide	2551	294.371	0	0	0	4.40933	0	162.161
Hexyl octadecenoate & (Z)-3-Hexenyl octadecenoate	2557	7351.86	894.88	283.469	719.725	975.624	233.395	4569.69
Hexenyl octadecatrienoate & (Z)-3-Hexenyl octadecatrienoate	2561	1040.52	101.964	0	35.2928	226.378	7.70505	438.908
Benzyl hexadecanoate	2569	64.4287	0	0	9.7593	0	0	46.4006
(Z)-3-Hexenyl octadecanoate	2581	194.509	4.37338	2.35598	16.9153	82.5417	0.658075	26.0322
Unknown	2588	0	0	0	163.899	0	0	0
Hexyl octadecanoate	2590	1304.1	0	0	0	0	0	417.938
Unknown	2593	0	0	0	402.387	0	0	0
Hexacosane	2600	0	7.29529	14.0674	27.7252	20.7847	0.688728	25.8573
1,3-Docosanediol (cyclic dImethylsilyl derivative)	2604	626.775	5.10105	132.847	144.334	148.813	1.31475	135.782
Hexyl octadecanoate	2621	113.971	0	0	0	0.623301	60.7554	386.241
Unknown	2626	0	0	5.04762	0	2.25448	0	0
Unknown	2628	0	0	0	58.7529	0	0	0
Unknown	2631	0	22.6325	0.522982	3.15721	0.0097845	0.175866	0
Unknown sesterterpene	2636	0	0	0	5844.44	2.25909	0	0
Unknown	2636	1.81265	0	0	19.2867	0	0	0
Unknown	2655	0	0	24.4463	9.13068	2.32862	0	50.1872
Unknown	2656	0	0	0	1.64011	12.8925	0	0
Unknown	2657	4.6972	0	0	500.69	0	0	0
Tetracosenol	2664	2831	60.7571	1491.35	747.976	1024.14	41.4759	1536.26
Unknown	2670	0	0	3.91902	37.2291	3.21507	0	0
Heptacosene	2675	18.9794	4.46013	20.8902	38.5109	85.039	0	168.579
Unknown	2690	91.6611	0	0	0	0	0	0
Unknown	2694	1345	0	0	177.232	171.589	0	478.6
1-Tetracosanol	2694	631.83	11.1249	1574.08	801.8	806.296	13.8442	578.678
Unknown	2699	0	0	0	436.844	0	0	0
Heptacosane	2700	323.887	237.577	238.016	222.075	280.327	139.077	318.556
1,3-Tricosanediol (cyclic dImethylsilyl derivative)	2704	99.8929	0	0	0	0	0	0
Unknown aromatic ester	2718	0	0	0	65.0693	0	0	0
11-Methylheptacosane	2730	0	48.9086	42.0113	0	28.3827	2.55613	65.0753
Unknown	2733	5.37585	14.0162	0	62.4244	0	0	37.7556
Unknown	2735	0	0	0	489.735	0	0	0
Unknown2	2735	60.8391	0	0	0	0	0	0
Cholestadiene	2744	32.8207	7.42278	1.03429	6.28665	7.36819	0	17.5987
Unknown	2746	0	0	2.07062	0.31113	1.28877	0	0
Tetracosenolide	2749	1191.6	0	21.2176	0	7.37784	0	80.97
Unknown	2753	32.5529	59.6447	20.1259	2.29916	19.5045	44.2176	31.5952
Unknown terpene	2755	0	0	0	1585.67	0.186852	0	0
13-Docosenamide	2770	171.59	3.47253	297.498	442.278	190.837	88.5367	408.922
Unknown	2783	163.022	0	32.8631	3.65841	42.8715	0	54.2006
1,3-Tetracosanediol (cyclic dImethylsilyl derivative)	2799	302.175	1.02283	229.219	155.632	149.585	0	87.1197
Octacosane	2800	0	0.486018	14.2121	41.6915	16.1608	0	41.0305
Unknown triterpene	2823	5.39421	0	303.059	6449.52	46.9021	0.96191	19.8839
Hexacosanal	2829	1270.51	6.38429	120.751	759.601	200.843	0.716052	124.357
Unknown	2840	27.147	0	0	1083.4	0	0	14.5291
Unknown	2855	10.5005	0	52.7468	6.23819	2.42831	0	32.9494
Unknown	2864	23.1158	0	0	99.2246	0	0	1.25149
Cholesta-3,5-diene	2871	24.12	7.14577	0.522916	8.31337	11.4755	0	11.8974
Unknown	2891	52.1558	0	84.0421	172.514	30.8736	0	30.6254
Unknown triterpene	2891	0	0	0	3126.08	0.994457	0	0
Unknown	2898	376.413	0	28.9069	54.486	186.54	0	123.419
