## Supplementary Table 5 for "Species specificity and intraspecific variation in the chemical profiles of *Heliconius* butterflies across a large geographic range"

### Sheet: allsppwingmeans
Compound	Retention index	Species
		H. cydno	H. eleuchia	H. elevatus	H. erato	H. melpomene	H. sapho	H. timareta
Unknown	1018	0	0	0	0.627826	0.368301	0	0
(Z)-β-Ocimene	1030	0	0	123.967	0.23929	40.9248	0	0
Phenylacetaldehyde	1036	1.02573	0.261138	0	0.0689137	0.0192934	0	1.30307
Acetophenone	1065	0	0	0	0.0559399	0	0	0
cis-Linalool oxide	1082	0.876492	0	3.71363	0	0	0	0
o-Guaiacol	1090	0.0804664	0	0	0.00346618	0.385421	0.025001	0.21648
Nonanal	1105	3.4504	0.747279	3.91198	2.87345	21.0534	1.01633	15.41
3E,5E-2,6-Dimethyl-1,3,5,7-octatraen	1120	0	0	0.589699	0	0.2256	0	0
Phenylacetonitrile	1139	6.88211	0	0.855442	0.0831387	0.0042069	0	8.48781
Unknown	1145	0	0	0	0.891411	0	0	0
Benzyl acetate	1165	0	0	0	0.610397	0.185651	0.102556	0
Napthalene	1175	6.03523	1.19715	8.28673	3.44927	4.65977	1.87006	0.384401
Unknown	1184	0	0	0	3.19378	0	0	0
Unknown	1188	0.0418024	0	0	8.79928	1.16804	0.319616	0
Methyl Salicylate	1189	9.72274	2.99225	12.434	2.62218	2.81901	1.57594	0.742955
Decanal	1198	0.123594	0	0	0	0.841463	0.15666	0
4-Vinylphenol	1215	0	13.978	0	0	0	2.71136	0
Benzothiazole	1215	0	0	0	0.0113659	0.129697	0	0
Unknown	1236	0	0	0	0.0511612	0.02868	0	7.27936
Unknown	1268	1.47296	0	0	0.0148638	0.540274	0	0
Nonanoic acid	1269	0	0	0.235808	0.0200746	1.24462	0	0
3-Undecanone	1275	0	0	0	13.7869	0	0	0.0776762
1-Tridecene	1290	0	0	0	4.26267	0	0	0
Indole	1295	0	0	0.0409267	0	0.193007	0	0
Unknown aromatic	1299	0	0	0.719063	0.431913	0.00491926	0	0.152438
Unknown	1353	0	0	0	0.0553162	0.18288	0	1.51556
Glycerol ester	1356	0.201041	0	0	0.873745	0.530129	0.474481	102.622
Unknown	1366	0.0395948	0	0	0.219574	0.141437	0	0.677614
1,3-Dimethyluracil	1371	0	0	0.36939	0.404183	0.0508747	0.0275157	0
Unknown	1371	0.131272	0	0	0.0606186	0.0162204	0	4.46818
Unknown alkene	1382	0	0	0	0.965484	0	0	0
Unknown ester	1392	0	8.57978	0	0	0	7.26958	0
Butanoic acid ester	1394	0	0.161776	0	1.15622	0	0.60241	0
Unknown	1396	0.0634397	0	0	10.7238	0.0663345	0	0
Unknown	1424	0	0	0	1.10175	0	0	0
2-Methoxy-4-propylphenol	1436	0	0	24.3968	0	0.0209569	0	0
Unknown	1444	0.443727	0	0	1.78513	0.0438878	0	0.878067
Unknown	1445	0.102439	0	0	0	0.681229	0.685079	0.0751113
Unknown	1483	0	0	0	0	0.00195916	0	1.33581
5-Decanolide	1493	0	0	0	0	0	0	22.3108
Methyl 4-hydroxy-methoxybenzoate	1517	0	0	0	1.35373	0.117234	66.1142	0
Unknown aromatic	1519	0	0	0	0	2.86589	0	0
Unknown aromatic	1519	0.0684591	0	0	0	2.98121	0	0
d-Cadinene	1522	0	0	0	1.80599	0.0571117	0	0
Homovanillyl alcohol	1523	0.0400609	0	695.606	0.7399	4.01661	0	3.22961
Dihydroactinidiolide	1532	8.56826	0.47536	0	44.9099	22.6929	5.88441	28.5479
Calacorene	1540	0	0	0.208861	0.0447832	0.0437432	0	0
Mellein	1540	0	44.7459	89.6008	179.381	27.2103	14.1867	0
Unknown aromatic	1563	0.725713	0	0.314627	0	0.195506	0.0754986	0
Unknown	1571	0	0	0	0	0.334064	0	0
Unknown alkene	1581	0	0	0	0.677364	0	0	0
Methyl 3,4-dimethoxybenzoate	1582	0	0	0	0	4.7425	0	0
Unknown	1638	0	0	0	0.0138525	1.17669	0	2.40192
Unknown	1639	0	0	1.1786	0.758207	0.417055	0.147275	1.83267
d-Cadinol	1644	0.335032	0	0	157.029	0.0882386	0	0
Unknown	1649	0	0	0	0	0.25282	0	0
Syringaldehyde	1661	937.77	0	574.449	0.299637	488.415	183.682	1043.19
Heptadecene	1679	0	0	0.462777	0.571045	0.231763	0	0
Unknown	1704	0	0	0	2.29957	0	0	0
3,5-Dimethoxy-4-hydroxybenzyl alcohol	1707	4.93087	0	1.90575	0.0131113	14.0752	9.30588	52.8211
Unknown	1714	0	0	0	3.97326	0	0	0
1-(3,5-Dimethoxy-4-hydroxybenzyl)ethanone	1735	0.786891	0	1.58507	0	1.4233	0	0.543679
Unknown aromatic	1738	0	0	0	0	0.845366	0	0
Unknown hydrocarbon	1750	1.62489	1.1192	3.3764	3.86073	2.60342	2.58539	4.37015
1H-Indol-3-ethanol	1754	0	0	0.213334	0	0.898869	0	0
Unknown aromatic	1757	0	0	0	0	0.449309	0	0
Ethyl benzoate	1762	0.420074	0	1.688	0.902773	0.446335	1.37557	0.732535
Benzyl benzoate	1766	0	0	0	0	0.324311	0.102655	0
Unknown	1766	0	0.132975	0	0	0.522693	0	0
Unknown	1771	0	0	0.698114	0.174703	0.1338	0.0290236	0
Unknown	1780	0	0	0	0.251765	0	0	0
Unknown aromatic	1797	0	0	0	0	0.205819	0.0615147	2.87021
Octadecane	1800	0.0188604	0	2.94208	1.05742	0.802431	0.032085	0
Hexadecadien-15-olide	1807	0	0	0	54.925	0	0	0
Unknown aromatic sulfur compound	1807	0.648712	0	0.199287	0.00532409	2.04991	0	0.100861
Hexadecanal	1815	0	0	0	2.32151	0.5484	0	0
Methyl 1H-indol-3-acetate	1822	0	0	0	0	1.43608	0	0.339182
Neophytadiene	1836	0	399.371	0	0	0	24.4791	0
Unknown	1841	0.125331	0	0	0.0433222	0	0	2.93365
Hexahydrofarnesylacetone	1843	0	813.343	0	0	0	177.494	0
Methyl 1H-indol-3-carboxylate	1853	0	0	5.54127	0.030788	1.48786	0	1.55791
Neophytadiene	1861	0	102.947	0	0	0	7.057	0
Benzyl salicylate	1870	0.233901	20.4414	5.47796	0.183367	4.92014	51.2961	0
Unknown branched alcohol	1873	0	0	0	0	1.29022	0	0
Nonadecene	1877	0	0	0.512945	0.518329	0.208425	0	0
Neophytadiene	1878	0	163.301	0	0	0	8.71118	0
1-Hexadecanol	1884	0	0	1.14877	479.249	2.52923	0	0
Nonadecane	1899	7.34488	0	11.0594	0.430998	0.229132	0	0
Unknown	1915	0.0537158	0	3.35196	1.72533	1.11078	0.990554	0
Heptadecanal	1918	0	1.60541	0	0	3.69962	0	0
Hexadecanoic acid	1960	1.27564	0.490363	52.7543	0.81273	0.763338	0	0
Unknown hydrocarbon	1962	0	0	0.541307	0.578606	0.242193	0.712351	0
Unknown	1962	0.205952	0.262071	0.546859	0.731712	0.161143	0.584331	0.756678
Unknown	1970	2.9452	0	0	0	0	0	0
Unknown	1979	0	0	0	0.789847	2.02889	0	0
(Z)-9-Octadecenal	1990	0.509596	0	0	0	143.53	0	0
Hexadecylacetate	1991	0	0	0	4.79377	0	0	0
Icosane	2000	15.5214	0	37.0771	0.0895351	0.203299	0	0
Octadecanal	2013	0.680626	0	0	0.337724	3703.41	12.6492	5.87936
Isopropyl Palmitate	2020	6.55331	2.27711	0	0.111589	0	0	0
Unknown	2036	1.11558	0	0	0	0	0	0
9-Octadecen-1-ol	2042	0	0	0	0	38.9528	0	0
Unknown macrolide	2045	0	0	0	1.16859	0	0	0
Unknown	2047	1.12658	0	0	0	0	0	0
Nonadecanal (methyl, branched)	2054	0	0	0	0	22.8652	0	0
Ethyl 4-hydroxy-3,5-dimethoxybenzoate	2057	1.54346	0	3.47699	0.100928	11.9999	0	1.37257
Methyloctadecanal	2064	0	0	0	0	45.618	0	0
Henicosene	2068	1.02186	0	2.9651	0.945995	0	0	0
Henicosene	2072	0.54935	0	4.00064	1.6539	0	0	0
Methyloctadecanal	2072	0	0	0	0	20.5783	0	0
Methyloctadecanal	2077	0	0	0	0	152.203	0	0
1-Octadecanol	2083	0	0	2.20117	39.8667	1189.47	4.59039	0.41855
Henicosene	2086	0.401028	0	8.14388	0.859539	0.0992453	0	0
(Z)-16-Methyl-9-octadecenol	2092	0	0	0	0	31.949	0	0
Henicosane	2100	2543.56	0.389227	4554.83	0.712718	181.971	1.02009	141.39
Unknown	2110	12.1777	0	0	0	0	0	0
(E)-Phytol	2112	0	1071.1	0	0	0	680.935	0
Unknown	2112	0	0	0	0	15.8801	0.654051	0
Unknown alkene or alcohol	2127	0	0	0	0	68.8756	0	0
Unknown aromatic	2130	2.83455	0	0	0	0	0	0
Unknown	2133	0	0	0	0	97.0342	0	0
Unknown amide	2134	0.117583	0	0.740217	0.125824	0.0979202	0	0
Methyloctadecan-1-ol	2138	0	0	0	0	32.5331	0	0
Phytenal	2141	0	5.17203	0	0	0	4.55873	0
Unknown amide	2157	0.122598	0.214788	1.2752	0.324219	0.387051	0	0
Unknown	2160	0	0	0.455655	0.140863	0.170392	0	0
Ethyl oleate	2160	0	0	0	0	3.00776	0	0
Unknown	2165	0.753062	30.2421	0	0.0506454	0	0	0
Unknown	2180	0.190924	0	0	0	0	0	0
Unknown	2189	0	0	0.320211	0.384889	0.227333	0	0
(Z)-11-Icosenal	2192	4.46584	0	0.382194	0	311.598	0	0
Docosane	2200	12.471	0	48.0903	1.85388	2.82701	0.197323	0.584162
Unknown	2215	0	0	2.71703	0	1.84657	0.224286	0
Phytol	2217	0	10.7173	0	0	0	1.98444	0
Icosenol	2255	20.1943	0	7.94698	0	174.523	0.114581	6.54011
17-Methyloctadecylacetate	2271	0	0	0	0	2.71039	0	0
Tricosene	2276	1.5559	0	3.66363	0.385697	18.9624	0	0
Unknown	2277	0	0	0.381102	0.6119	0.716332	0	0
Icosanal	2283	0	0	0	0.0137142	118.069	6.57186	0
Tricosane	2300	73.7073	1.4625	243.917	5.94213	13.7071	0.15307	1.26598
Unknown	2310	0	0	0	19.6636	0	0	0
11-Icosenol	2314	0	0	0	0	1.86125	0	0
Unknown fatty acid amide	2325	0.97661	0.893082	1.19765	1.03631	0.566503	1.34738	0.704905
Unknown	2346	0	0.186722	0.136897	0.123979	0.236236	0.303268	0
Unknown amide	2347	4.60872	0	60.9213	28.3376	29.6798	0	0
Unknown terpene	2351	0	0	0	28.8159	0	0	0
Unknown	2353	5.58483	4.9917	7.90187	4.72191	8.5119	3.95543	6.56985
Unknown	2354	0	0	0	1.67645	0	0	0
Unknown amide	2363	0	0	0.182558	0.17051	0.24467	0	0
Geranylgeranylacetone	2382	0	0	0	304.073	0	0	0
(Z)-13-Docosenal	2396	0.39464	0	0	0	87.5806	0	0
Tetracosane	2400	0.296321	0.316406	13.32	12.987	5.21787	0	7.01874
19-Methylicosylacetate	2422	0	37.6054	0	3.19802	4.25202	2.37409	0
(Z)-13-Docosen-1-ol	2464	0	0	0	0.875305	18.479	1.6782	0
Unknown	2490	0	0	0.581415	0.390979	0.0333073	0	0
Pentacosane	2500	4.39003	16.6161	44.5655	30.4755	13.0591	4.49373	11.9978
11-Methylpentacosane	2532	0	2.1242	70.9135	0	0.883454	0.18128	0
